# Topography of mutational signatures in human cancer

**DOI:** 10.1101/2022.05.29.493921

**Authors:** Burcak Otlu, Marcos Díaz-Gay, Ian Vermes, Erik N Bergstrom, Maria Zhivagui, Mark Barnes, Ludmil B. Alexandrov

## Abstract

The somatic mutations found in a cancer genome are imprinted by different mutational processes. Each process exhibits a characteristic mutational signature, which can be affected by the genome architecture. However, the interplay between mutational signatures and topographical genomic features has not been extensively explored. Here, we integrate mutations from 5,120 whole-genome sequenced tumours from 40 cancer types with 516 topographical features from ENCODE to evaluate the effect of nucleosome occupancy, histone modifications, CTCF binding, replication timing, and transcription/replication strand asymmetries on the cancer-specific accumulation of mutations from distinct mutagenic processes. Most mutational signatures are affected by topographical features with signatures of related aetiologies being similarly affected. Certain signatures exhibit periodic behaviours or cancer-type specific enrichments/depletions near topographical features, revealing further information about the processes that imprinted them. Our findings, disseminated via COSMIC, provide a comprehensive online resource for exploring the interactions between mutational signatures and topographical features across human cancer.

**GRAPHICAL ABSTRACT:** 

**HIGHLIGHTS:**

- Comprehensive topography analysis of mutational signatures encompassing 82,890,857 somatic mutations in 5,120 whole-genome sequenced tumours integrated with 516 tissue-matched topographical features from the ENCODE project.
- The accumulation of somatic mutations from most mutational signatures is affected by nucleosome occupancy, histone modifications, CTCF binding sites, transcribed regions, or replication strand/timing.
- Mutational signatures with related aetiologies are consistently characterized by similar genome topographies across tissue types.
- Topography analysis allows both separating signatures from different aetiologies and understanding the genomic specificity of clustered somatic mutations.
- A comprehensive online resource, disseminate through the COSMIC signatures database, that allows researchers to explore the interactions between somatic mutational processes and genome architecture within and across cancer types.
