## Supplementary material for "Topography of mutational signatures in human cancer": Table S1

### Sheet: Supplementary Table 1
Supplementary Table 1: External Datasets Utilized in Performing the Topography Analyses. The table provides information on the ENCODE (https://www.encodeproject.org/) or GEO (https://www.ncbi.nlm.nih.gov/gds) datasets used for examining every topography feature within each evaluated cancer type.
Cancer Type	Topography Feature	Data Source	File Name(s)	File Format(s)
ALL	CTCF Binding	ENCODE	ENCFF449NOT.bed.gz	bed
ALL	Histone Modifications	ENCODE	ENCFF394LUW.bed.gz, ENCFF348DYH.bed.gz, ENCFF484III.bed.gz, ENCFF531GRE.bed.gz, ENCFF884VAH.bed.gz, ENCFF514BDZ.bed.gz, ENCFF520FRP.bed.gz, ENCFF163MJF.bed.gz, ENCFF900JSN.bed.gz, ENCFF187GEP.bed.gz, ENCFF257ZHZ.bed.gz, ENCFF676OTA.bed.gz, ENCFF755GYS.bed.gz	bed
ALL	Nucleosome Occupancy	GEO	GSM920557_hg19_wgEncodeSydhNsomeK562Sig.bigWig	bigWig
ALL	Replication Strand Asymmetry	ENCODE	wgEncodeUwRepliSeqGm12878WaveSignalRep1.bigWig	bigWig
ALL	Replication Strand Asymmetry	ENCODE	wgEncodeUwRepliSeqGm12878PkRep1.bed.gz, wgEncodeUwRepliSeqGm12878ValleysRep1.bed.gz	bed
ALL	Replication Timing	ENCODE	wgEncodeUwRepliSeqGm12878WaveSignalRep1.bigWig	bigWig
Biliary-AdenoCA	CTCF Binding	ENCODE	ENCFF690BYG.bed.gz, ENCFF665OBP.bed.gz	bed
Biliary-AdenoCA	Histone Modifications	ENCODE	ENCFF874ZJI.bed.gz, ENCFF323VPE.bed.gz, ENCFF597ACD.bed.gz, ENCFF332PXX.bed.gz, ENCFF761EPK.bed.gz, ENCFF323TFF.bed.gz, ENCFF752QSK.bed.gz, ENCFF279TUX.bed.gz, ENCFF501BBY.bed.gz, ENCFF250OOO.bed.gz, ENCFF285MWK.bed.gz, ENCFF255EYP.bed.gz	bed
Biliary-AdenoCA	Nucleosome Occupancy	GEO	GSM920557_hg19_wgEncodeSydhNsomeK562Sig.bigWig	bigWig
Biliary-AdenoCA	Replication Strand Asymmetry	ENCODE	wgEncodeUwRepliSeqMcf7WaveSignalRep1.bigWig	bigWig
Biliary-AdenoCA	Replication Strand Asymmetry	ENCODE	wgEncodeUwRepliSeqMcf7PkRep1.bed.gz, wgEncodeUwRepliSeqMcf7ValleysRep1.bed.gz	bed
Biliary-AdenoCA	Replication Timing	ENCODE	wgEncodeUwRepliSeqMcf7WaveSignalRep1.bigWig	bigWig
Bladder-TCC	Histone Modifications	ENCODE	ENCFF048BQY.bed.gz, ENCFF920IBU.bed.gz, ENCFF746KLC.bed.gz, ENCFF405FBW.bed.gz	bed
Bladder-TCC	Nucleosome Occupancy	GEO	GSM920557_hg19_wgEncodeSydhNsomeK562Sig.bigWig	bigWig
Bladder-TCC	Replication Strand Asymmetry	ENCODE	wgEncodeUwRepliSeqMcf7WaveSignalRep1.bigWig	bigWig
Bladder-TCC	Replication Strand Asymmetry	ENCODE	wgEncodeUwRepliSeqMcf7PkRep1.bed.gz, wgEncodeUwRepliSeqMcf7ValleysRep1.bed.gz	bed
Bladder-TCC	Replication Timing	ENCODE	wgEncodeUwRepliSeqMcf7WaveSignalRep1.bigWig	bigWig
Blood-CMDI	Nucleosome Occupancy	GEO	GSM920557_hg19_wgEncodeSydhNsomeK562Sig.bigWig	bigWig
Blood-CMDI	Replication Strand Asymmetry	ENCODE	wgEncodeUwRepliSeqK562WaveSignalRep1.bigWig	bigWig
Blood-CMDI	Replication Strand Asymmetry	ENCODE	wgEncodeUwRepliSeqK562PkRep1.bed.gz, wgEncodeUwRepliSeqK562ValleysRep1.bed.gz	bed
Blood-CMDI	Replication Timing	ENCODE	wgEncodeUwRepliSeqK562WaveSignalRep1.bigWig	bigWig
Bone-Benign	CTCF Binding	ENCODE	ENCFF609ETO.bed.gz	bed
Bone-Benign	Histone Modifications	ENCODE	ENCFF901OMB.bed.gz, ENCFF295PAH.bed.gz, ENCFF129EHI.bed.gz, ENCFF988KVH.bed.gz, ENCFF545SGL.bed.gz, ENCFF850AEG.bed.gz, ENCFF343ZOE.bed.gz, ENCFF605FCR.bed.gz, ENCFF584OGM.bed.gz, ENCFF171OLZ.bed.gz	bed
Bone-Benign	Nucleosome Occupancy	GEO	GSM920557_hg19_wgEncodeSydhNsomeK562Sig.bigWig	bigWig
Bone-Benign	Replication Strand Asymmetry	ENCODE	wgEncodeUwRepliSeqMcf7WaveSignalRep1.bigWig	bigWig
Bone-Benign	Replication Strand Asymmetry	ENCODE	wgEncodeUwRepliSeqMcf7PkRep1.bed.gz, wgEncodeUwRepliSeqMcf7ValleysRep1.bed.gz	bed
Bone-Benign	Replication Timing	ENCODE	wgEncodeUwRepliSeqMcf7WaveSignalRep1.bigWig	bigWig
Bone-Epith	CTCF Binding	ENCODE	ENCFF609ETO.bed.gz	bed
Bone-Epith	Histone Modifications	ENCODE	ENCFF901OMB.bed.gz, ENCFF295PAH.bed.gz, ENCFF129EHI.bed.gz, ENCFF988KVH.bed.gz, ENCFF545SGL.bed.gz, ENCFF850AEG.bed.gz, ENCFF343ZOE.bed.gz, ENCFF605FCR.bed.gz, ENCFF584OGM.bed.gz, ENCFF171OLZ.bed.gz	bed
Bone-Epith	Nucleosome Occupancy	GEO	GSM920557_hg19_wgEncodeSydhNsomeK562Sig.bigWig	bigWig
Bone-Epith	Replication Strand Asymmetry	ENCODE	wgEncodeUwRepliSeqMcf7WaveSignalRep1.bigWig	bigWig
Bone-Epith	Replication Strand Asymmetry	ENCODE	wgEncodeUwRepliSeqMcf7PkRep1.bed.gz, wgEncodeUwRepliSeqMcf7ValleysRep1.bed.gz	bed
Bone-Epith	Replication Timing	ENCODE	wgEncodeUwRepliSeqMcf7WaveSignalRep1.bigWig	bigWig
Bone-Osteosarc	CTCF Binding	ENCODE	ENCFF609ETO.bed.gz	bed
Bone-Osteosarc	Histone Modifications	ENCODE	ENCFF901OMB.bed.gz, ENCFF295PAH.bed.gz, ENCFF129EHI.bed.gz, ENCFF988KVH.bed.gz, ENCFF545SGL.bed.gz, ENCFF850AEG.bed.gz, ENCFF343ZOE.bed.gz, ENCFF605FCR.bed.gz, ENCFF584OGM.bed.gz, ENCFF171OLZ.bed.gz	bed
Bone-Osteosarc	Nucleosome Occupancy	GEO	GSM920557_hg19_wgEncodeSydhNsomeK562Sig.bigWig	bigWig
Bone-Osteosarc	Replication Strand Asymmetry	ENCODE	wgEncodeUwRepliSeqMcf7WaveSignalRep1.bigWig	bigWig
Bone-Osteosarc	Replication Strand Asymmetry	ENCODE	wgEncodeUwRepliSeqMcf7PkRep1.bed.gz, wgEncodeUwRepliSeqMcf7ValleysRep1.bed.gz	bed
Bone-Osteosarc	Replication Timing	ENCODE	wgEncodeUwRepliSeqMcf7WaveSignalRep1.bigWig	bigWig
Breast-Cancer	CTCF Binding	ENCODE	ENCFF974SIH.bed.gz, ENCFF782GCQ.bed.gz, ENCFF722THT.bed.gz, ENCFF288RFS.bed.gz	bed
Breast-Cancer	Histone Modifications	ENCODE	ENCFF154XFN.bed.gz, ENCFF906MJM.bed.gz, ENCFF007JDR.bed.gz, ENCFF440IVB.bed.gz, ENCFF361SYZ.bed.gz, ENCFF065TIH.bed.gz, ENCFF609RVI.bed.gz, ENCFF851QJD.bed.gz, ENCFF737CON.bed.gz, ENCFF207FTX.bed.gz, ENCFF274LUW.bed.gz, ENCFF014CWM.bed.gz, ENCFF360PVA.bed.gz, ENCFF028RTA.bed.gz, ENCFF104OBH.bed.gz, ENCFF416PHD.bed.gz, ENCFF908LTV.bed.gz, ENCFF695AAZ.bed.gz, ENCFF691HWQ.bed.gz, ENCFF513VGQ.bed.gz,…	bed
Breast-Cancer	Nucleosome Occupancy	GEO	GSM920557_hg19_wgEncodeSydhNsomeK562Sig.bigWig	bigWig
Breast-Cancer	Replication Strand Asymmetry	ENCODE	wgEncodeUwRepliSeqMcf7WaveSignalRep1.bigWig	bigWig
Breast-Cancer	Replication Strand Asymmetry	ENCODE	wgEncodeUwRepliSeqMcf7PkRep1.bed.gz, wgEncodeUwRepliSeqMcf7ValleysRep1.bed.gz	bed
Breast-Cancer	Replication Timing	ENCODE	wgEncodeUwRepliSeqMcf7WaveSignalRep1.bigWig	bigWig
Cervix-Cancer	CTCF Binding	ENCODE	ENCFF767YMW.bed.gz, ENCFF176MPT.bed.gz, ENCFF498YGJ.bed.gz	bed
Cervix-Cancer	Histone Modifications	ENCODE	ENCFF324OUK.bed.gz, ENCFF661YCK.bed.gz, ENCFF376VGZ.bed.gz, ENCFF829ZKD.bed.gz, ENCFF993WTL.bed.gz, ENCFF643BMR.bed.gz	bed
Cervix-Cancer	Nucleosome Occupancy	GEO	GSM920557_hg19_wgEncodeSydhNsomeK562Sig.bigWig	bigWig
Cervix-Cancer	Replication Strand Asymmetry	ENCODE	wgEncodeUwRepliSeqHelas3WaveSignalRep1.bigWig	bigWig
Cervix-Cancer	Replication Strand Asymmetry	ENCODE	wgEncodeUwRepliSeqHelas3PkRep1.bed.gz, wgEncodeUwRepliSeqHelas3ValleysRep1.bed.gz	bed
Cervix-Cancer	Replication Timing	ENCODE	wgEncodeUwRepliSeqHelas3WaveSignalRep1.bigWig	bigWig
CNS-GBM	CTCF Binding	ENCODE	ENCFF415WKV.bed.gz, ENCFF660HHS.bed.gz, ENCFF700ILD.bed.gz	bed
CNS-GBM	Histone Modifications	ENCODE	ENCFF569CXZ.bed.gz, ENCFF698IEA.bed.gz, ENCFF269CDZ.bed.gz, ENCFF454FZP.bed.gz, ENCFF231NBP.bed.gz, ENCFF973EHB.bed.gz, ENCFF125RCN.bed.gz, ENCFF674XMP.bed.gz, ENCFF030MBV.bed.gz, ENCFF819MHP.bed.gz, ENCFF955VMY.bed.gz, ENCFF124CRU.bed.gz, ENCFF537NSQ.bed.gz, ENCFF683NWP.bed.gz, ENCFF359DCF.bed.gz, ENCFF662HYS.bed.gz, ENCFF985VDO.bed.gz, ENCFF658PCF.bed.gz, ENCFF244CUD.bed.gz, ENCFF992CFR.bed.gz,…	bed
CNS-GBM	Nucleosome Occupancy	GEO	GSM920557_hg19_wgEncodeSydhNsomeK562Sig.bigWig	bigWig
CNS-GBM	Replication Strand Asymmetry	ENCODE	wgEncodeUwRepliSeqMcf7WaveSignalRep1.bigWig	bigWig
CNS-GBM	Replication Strand Asymmetry	ENCODE	wgEncodeUwRepliSeqMcf7PkRep1.bed.gz, wgEncodeUwRepliSeqMcf7ValleysRep1.bed.gz	bed
CNS-GBM	Replication Timing	ENCODE	wgEncodeUwRepliSeqMcf7WaveSignalRep1.bigWig	bigWig
CNS-LGG	CTCF Binding	ENCODE	ENCFF415WKV.bed.gz, ENCFF660HHS.bed.gz, ENCFF700ILD.bed.gz	bed
CNS-LGG	Histone Modifications	ENCODE	ENCFF569CXZ.bed.gz, ENCFF698IEA.bed.gz, ENCFF269CDZ.bed.gz, ENCFF454FZP.bed.gz, ENCFF231NBP.bed.gz, ENCFF973EHB.bed.gz, ENCFF125RCN.bed.gz, ENCFF674XMP.bed.gz, ENCFF030MBV.bed.gz, ENCFF819MHP.bed.gz, ENCFF955VMY.bed.gz, ENCFF124CRU.bed.gz, ENCFF537NSQ.bed.gz, ENCFF683NWP.bed.gz, ENCFF359DCF.bed.gz, ENCFF662HYS.bed.gz, ENCFF985VDO.bed.gz, ENCFF658PCF.bed.gz, ENCFF244CUD.bed.gz, ENCFF992CFR.bed.gz,…	bed
CNS-LGG	Nucleosome Occupancy	GEO	GSM920557_hg19_wgEncodeSydhNsomeK562Sig.bigWig	bigWig
CNS-LGG	Replication Strand Asymmetry	ENCODE	wgEncodeUwRepliSeqMcf7WaveSignalRep1.bigWig	bigWig
CNS-LGG	Replication Strand Asymmetry	ENCODE	wgEncodeUwRepliSeqMcf7PkRep1.bed.gz, wgEncodeUwRepliSeqMcf7ValleysRep1.bed.gz	bed
CNS-LGG	Replication Timing	ENCODE	wgEncodeUwRepliSeqMcf7WaveSignalRep1.bigWig	bigWig
CNS-Medullo	CTCF Binding	ENCODE	ENCFF415WKV.bed.gz, ENCFF660HHS.bed.gz, ENCFF700ILD.bed.gz	bed
CNS-Medullo	Histone Modifications	ENCODE	ENCFF569CXZ.bed.gz, ENCFF698IEA.bed.gz, ENCFF269CDZ.bed.gz, ENCFF454FZP.bed.gz, ENCFF231NBP.bed.gz, ENCFF973EHB.bed.gz, ENCFF125RCN.bed.gz, ENCFF674XMP.bed.gz, ENCFF030MBV.bed.gz, ENCFF819MHP.bed.gz, ENCFF955VMY.bed.gz, ENCFF124CRU.bed.gz, ENCFF537NSQ.bed.gz, ENCFF683NWP.bed.gz, ENCFF359DCF.bed.gz, ENCFF662HYS.bed.gz, ENCFF985VDO.bed.gz, ENCFF658PCF.bed.gz, ENCFF244CUD.bed.gz, ENCFF992CFR.bed.gz,…	bed
CNS-Medullo	Nucleosome Occupancy	GEO	GSM920557_hg19_wgEncodeSydhNsomeK562Sig.bigWig	bigWig
CNS-Medullo	Replication Strand Asymmetry	ENCODE	wgEncodeUwRepliSeqMcf7WaveSignalRep1.bigWig	bigWig
CNS-Medullo	Replication Strand Asymmetry	ENCODE	wgEncodeUwRepliSeqMcf7PkRep1.bed.gz, wgEncodeUwRepliSeqMcf7ValleysRep1.bed.gz	bed
CNS-Medullo	Replication Timing	ENCODE	wgEncodeUwRepliSeqMcf7WaveSignalRep1.bigWig	bigWig
CNS-Oligo	CTCF Binding	ENCODE	ENCFF415WKV.bed.gz, ENCFF660HHS.bed.gz, ENCFF700ILD.bed.gz	bed
CNS-Oligo	Histone Modifications	ENCODE	ENCFF569CXZ.bed.gz, ENCFF698IEA.bed.gz, ENCFF269CDZ.bed.gz, ENCFF454FZP.bed.gz, ENCFF231NBP.bed.gz, ENCFF973EHB.bed.gz, ENCFF125RCN.bed.gz, ENCFF674XMP.bed.gz, ENCFF030MBV.bed.gz, ENCFF819MHP.bed.gz, ENCFF955VMY.bed.gz, ENCFF124CRU.bed.gz, ENCFF537NSQ.bed.gz, ENCFF683NWP.bed.gz, ENCFF359DCF.bed.gz, ENCFF662HYS.bed.gz, ENCFF985VDO.bed.gz, ENCFF658PCF.bed.gz, ENCFF244CUD.bed.gz, ENCFF992CFR.bed.gz,…	bed
CNS-Oligo	Nucleosome Occupancy	GEO	GSM920557_hg19_wgEncodeSydhNsomeK562Sig.bigWig	bigWig
CNS-Oligo	Replication Strand Asymmetry	ENCODE	wgEncodeUwRepliSeqMcf7WaveSignalRep1.bigWig	bigWig
CNS-Oligo	Replication Strand Asymmetry	ENCODE	wgEncodeUwRepliSeqMcf7PkRep1.bed.gz, wgEncodeUwRepliSeqMcf7ValleysRep1.bed.gz	bed
CNS-Oligo	Replication Timing	ENCODE	wgEncodeUwRepliSeqMcf7WaveSignalRep1.bigWig	bigWig
CNS-PiloAstro	CTCF Binding	ENCODE	ENCFF415WKV.bed.gz, ENCFF660HHS.bed.gz, ENCFF700ILD.bed.gz	bed
CNS-PiloAstro	Histone Modifications	ENCODE	ENCFF569CXZ.bed.gz, ENCFF698IEA.bed.gz, ENCFF269CDZ.bed.gz, ENCFF454FZP.bed.gz, ENCFF231NBP.bed.gz, ENCFF973EHB.bed.gz, ENCFF125RCN.bed.gz, ENCFF674XMP.bed.gz, ENCFF030MBV.bed.gz, ENCFF819MHP.bed.gz, ENCFF955VMY.bed.gz, ENCFF124CRU.bed.gz, ENCFF537NSQ.bed.gz, ENCFF683NWP.bed.gz, ENCFF359DCF.bed.gz, ENCFF662HYS.bed.gz, ENCFF985VDO.bed.gz, ENCFF658PCF.bed.gz, ENCFF244CUD.bed.gz, ENCFF992CFR.bed.gz,…	bed
CNS-PiloAstro	Nucleosome Occupancy	GEO	GSM920557_hg19_wgEncodeSydhNsomeK562Sig.bigWig	bigWig
CNS-PiloAstro	Replication Strand Asymmetry	ENCODE	wgEncodeUwRepliSeqMcf7WaveSignalRep1.bigWig	bigWig
CNS-PiloAstro	Replication Strand Asymmetry	ENCODE	wgEncodeUwRepliSeqMcf7PkRep1.bed.gz, wgEncodeUwRepliSeqMcf7ValleysRep1.bed.gz	bed
CNS-PiloAstro	Replication Timing	ENCODE	wgEncodeUwRepliSeqMcf7WaveSignalRep1.bigWig	bigWig
ColoRect-AdenoCA	CTCF Binding	ENCODE	ENCFF689ZNH.bed.gz, ENCFF230HWI.bed.gz, ENCFF637HAC.bed.gz, ENCFF444PFG.bed.gz, ENCFF369UWV.bed.gz, ENCFF406OWW.bed.gz, ENCFF108TAJ.bed.gz, ENCFF251IXD.bed.gz, ENCFF163ACG.bed.gz, ENCFF316LSD.bed.gz, ENCFF547PLX.bed.gz, ENCFF600CFA.bed.gz	bed
ColoRect-AdenoCA	Histone Modifications	ENCODE	ENCFF906VKA.bed.gz, ENCFF752YYA.bed.gz, ENCFF380EGR.bed.gz, ENCFF039VVN.bed.gz, ENCFF368ZVT.bed.gz, ENCFF462DJZ.bed.gz, ENCFF548RZD.bed.gz, ENCFF324DUD.bed.gz, ENCFF838TEA.bed.gz, ENCFF536UOF.bed.gz, ENCFF768QEG.bed.gz, ENCFF268EZG.bed.gz, ENCFF734TKQ.bed.gz, ENCFF751HHK.bed.gz, ENCFF323CLX.bed.gz, ENCFF881SXZ.bed.gz, ENCFF878SLR.bed.gz, ENCFF409HTF.bed.gz, ENCFF962IYI.bed.gz, ENCFF630DDL.bed.gz,…	bed
ColoRect-AdenoCA	Nucleosome Occupancy	GEO	GSM920557_hg19_wgEncodeSydhNsomeK562Sig.bigWig	bigWig
ColoRect-AdenoCA	Replication Strand Asymmetry	ENCODE	wgEncodeUwRepliSeqMcf7WaveSignalRep1.bigWig	bigWig
ColoRect-AdenoCA	Replication Strand Asymmetry	ENCODE	wgEncodeUwRepliSeqMcf7PkRep1.bed.gz, wgEncodeUwRepliSeqMcf7ValleysRep1.bed.gz	bed
ColoRect-AdenoCA	Replication Timing	ENCODE	wgEncodeUwRepliSeqMcf7WaveSignalRep1.bigWig	bigWig
ESCC	CTCF Binding	ENCODE	ENCFF528VFN.bed.gz, ENCFF369LXG.bed.gz, ENCFF587LBC.bed.gz, ENCFF470NNW.bed.gz, ENCFF761JIU.bed.gz, ENCFF110CNT.bed.gz, ENCFF401XPE.bed.gz	bed
ESCC	Histone Modifications	ENCODE	ENCFF565PHW.bed.gz, ENCFF639ADZ.bed.gz, ENCFF848QKQ.bed.gz, ENCFF164KXT.bed.gz, ENCFF518WBH.bed.gz, ENCFF683MJC.bed.gz, ENCFF353HXQ.bed.gz	bed
ESCC	Nucleosome Occupancy	GEO	GSM920557_hg19_wgEncodeSydhNsomeK562Sig.bigWig	bigWig
ESCC	Replication Strand Asymmetry	ENCODE	wgEncodeUwRepliSeqMcf7WaveSignalRep1.bigWig	bigWig
ESCC	Replication Strand Asymmetry	ENCODE	wgEncodeUwRepliSeqMcf7PkRep1.bed.gz, wgEncodeUwRepliSeqMcf7ValleysRep1.bed.gz	bed
ESCC	Replication Timing	ENCODE	wgEncodeUwRepliSeqMcf7WaveSignalRep1.bigWig	bigWig
Eso-AdenoCA	CTCF Binding	ENCODE	ENCFF703CWY.bed.gz, ENCFF828UBR.bed.gz, ENCFF745FBX.bed.gz, ENCFF560VSK.bed.gz, ENCFF039SAY.bed.gz, ENCFF158RRC.bed.gz, ENCFF379CDW.bed.gz, ENCFF045AYR.bed.gz, ENCFF998QVK.bed.gz, ENCFF603KUP.bed.gz, ENCFF638SAX.bed.gz, ENCFF541ERF.bed.gz, ENCFF756YOL.bed.gz	bed
Eso-AdenoCA	Histone Modifications	ENCODE	ENCFF686JDP.bed.gz, ENCFF324NLX.bed.gz, ENCFF694HIG.bed.gz, ENCFF848XOZ.bed.gz, ENCFF647KGZ.bed.gz, ENCFF720RQS.bed.gz, ENCFF169EST.bed.gz, ENCFF295PRH.bed.gz, ENCFF700ONQ.bed.gz, ENCFF229CLY.bed.gz, ENCFF503ERU.bed.gz, ENCFF473POV.bed.gz	bed
Eso-AdenoCA	Nucleosome Occupancy	GEO	GSM920557_hg19_wgEncodeSydhNsomeK562Sig.bigWig	bigWig
Eso-AdenoCA	Replication Strand Asymmetry	ENCODE	wgEncodeUwRepliSeqMcf7WaveSignalRep1.bigWig	bigWig
Eso-AdenoCA	Replication Strand Asymmetry	ENCODE	wgEncodeUwRepliSeqMcf7PkRep1.bed.gz, wgEncodeUwRepliSeqMcf7ValleysRep1.bed.gz	bed
Eso-AdenoCA	Replication Timing	ENCODE	wgEncodeUwRepliSeqMcf7WaveSignalRep1.bigWig	bigWig
Ewings	CTCF Binding	ENCODE	ENCFF609ETO.bed.gz	bed
Ewings	Histone Modifications	ENCODE	ENCFF901OMB.bed.gz, ENCFF295PAH.bed.gz, ENCFF129EHI.bed.gz, ENCFF988KVH.bed.gz, ENCFF545SGL.bed.gz, ENCFF850AEG.bed.gz, ENCFF343ZOE.bed.gz, ENCFF605FCR.bed.gz, ENCFF584OGM.bed.gz, ENCFF171OLZ.bed.gz	bed
Ewings	Nucleosome Occupancy	GEO	GSM920557_hg19_wgEncodeSydhNsomeK562Sig.bigWig	bigWig
Ewings	Replication Strand Asymmetry	ENCODE	wgEncodeUwRepliSeqMcf7WaveSignalRep1.bigWig	bigWig
Ewings	Replication Strand Asymmetry	ENCODE	wgEncodeUwRepliSeqMcf7PkRep1.bed.gz, wgEncodeUwRepliSeqMcf7ValleysRep1.bed.gz	bed
Ewings	Replication Timing	ENCODE	wgEncodeUwRepliSeqMcf7WaveSignalRep1.bigWig	bigWig
Eye-Melanoma	CTCF Binding	ENCODE	ENCFF139DOR.bed.gz	bed
Eye-Melanoma	Histone Modifications	ENCODE	ENCFF912QSD.bed.gz	bed
Eye-Melanoma	Nucleosome Occupancy	GEO	GSM920557_hg19_wgEncodeSydhNsomeK562Sig.bigWig	bigWig
Eye-Melanoma	Replication Strand Asymmetry	ENCODE	wgEncodeUwRepliSeqMcf7WaveSignalRep1.bigWig	bigWig
Eye-Melanoma	Replication Strand Asymmetry	ENCODE	wgEncodeUwRepliSeqMcf7PkRep1.bed.gz, wgEncodeUwRepliSeqMcf7ValleysRep1.bed.gz	bed
Eye-Melanoma	Replication Timing	ENCODE	wgEncodeUwRepliSeqMcf7WaveSignalRep1.bigWig	bigWig
Head-SCC	CTCF Binding	ENCODE	ENCFF520JZM.bed.gz, ENCFF257QZF.bed.gz, ENCFF401DFB.bed.gz, ENCFF907PSZ.bed.gz, ENCFF384ALJ.bed.gz, ENCFF026WPP.bed.gz, ENCFF990AVH.bed.gz	bed
Head-SCC	Histone Modifications	ENCODE	ENCFF041LZZ.bed.gz, ENCFF071MGJ.bed.gz, ENCFF879NZR.bed.gz, ENCFF863WRB.bed.gz, ENCFF385EOP.bed.gz, ENCFF711NAW.bed.gz, ENCFF749ZAL.bed.gz, ENCFF032RDG.bed.gz	bed
Head-SCC	Nucleosome Occupancy	GEO	GSM920557_hg19_wgEncodeSydhNsomeK562Sig.bigWig	bigWig
Head-SCC	Replication Strand Asymmetry	ENCODE	wgEncodeUwRepliSeqMcf7WaveSignalRep1.bigWig	bigWig
Head-SCC	Replication Strand Asymmetry	ENCODE	wgEncodeUwRepliSeqMcf7PkRep1.bed.gz, wgEncodeUwRepliSeqMcf7ValleysRep1.bed.gz	bed
Head-SCC	Replication Timing	ENCODE	wgEncodeUwRepliSeqMcf7WaveSignalRep1.bigWig	bigWig
Kidney-ChRCC	CTCF Binding	ENCODE	ENCFF168VBK.bed.gz	bed
Kidney-ChRCC	Histone Modifications	ENCODE	ENCFF388YQF.bed.gz, ENCFF913FVX.bed.gz, ENCFF754PGB.bed.gz, ENCFF216OKG.bed.gz, ENCFF142DVG.bed.gz, ENCFF953SWO.bed.gz, ENCFF314QTA.bed.gz, ENCFF603LUX.bed.gz, ENCFF532QZH.bed.gz, ENCFF317HFX.bed.gz	bed
Kidney-ChRCC	Nucleosome Occupancy	GEO	GSM920557_hg19_wgEncodeSydhNsomeK562Sig.bigWig	bigWig
Kidney-ChRCC	Replication Strand Asymmetry	ENCODE	wgEncodeUwRepliSeqMcf7WaveSignalRep1.bigWig	bigWig
Kidney-ChRCC	Replication Strand Asymmetry	ENCODE	wgEncodeUwRepliSeqMcf7PkRep1.bed.gz, wgEncodeUwRepliSeqMcf7ValleysRep1.bed.gz	bed
Kidney-ChRCC	Replication Timing	ENCODE	wgEncodeUwRepliSeqMcf7WaveSignalRep1.bigWig	bigWig
Kidney-RCC	CTCF Binding	ENCODE	ENCFF168VBK.bed.gz	bed
Kidney-RCC	Histone Modifications	ENCODE	ENCFF388YQF.bed.gz, ENCFF913FVX.bed.gz, ENCFF754PGB.bed.gz, ENCFF216OKG.bed.gz, ENCFF142DVG.bed.gz, ENCFF953SWO.bed.gz, ENCFF314QTA.bed.gz, ENCFF603LUX.bed.gz, ENCFF532QZH.bed.gz, ENCFF317HFX.bed.gz	bed
Kidney-RCC	Nucleosome Occupancy	GEO	GSM920557_hg19_wgEncodeSydhNsomeK562Sig.bigWig	bigWig
Kidney-RCC	Replication Strand Asymmetry	ENCODE	wgEncodeUwRepliSeqMcf7WaveSignalRep1.bigWig	bigWig
Kidney-RCC	Replication Strand Asymmetry	ENCODE	wgEncodeUwRepliSeqMcf7PkRep1.bed.gz, wgEncodeUwRepliSeqMcf7ValleysRep1.bed.gz	bed
Kidney-RCC	Replication Timing	ENCODE	wgEncodeUwRepliSeqMcf7WaveSignalRep1.bigWig	bigWig
Liver-HCC	CTCF Binding	ENCODE	ENCFF690BYG.bed.gz, ENCFF665OBP.bed.gz	bed
Liver-HCC	Histone Modifications	ENCODE	ENCFF874ZJI.bed.gz, ENCFF323VPE.bed.gz, ENCFF597ACD.bed.gz, ENCFF332PXX.bed.gz, ENCFF761EPK.bed.gz, ENCFF323TFF.bed.gz, ENCFF752QSK.bed.gz, ENCFF279TUX.bed.gz, ENCFF501BBY.bed.gz, ENCFF250OOO.bed.gz, ENCFF285MWK.bed.gz, ENCFF255EYP.bed.gz	bed
Liver-HCC	Nucleosome Occupancy	GEO	GSM920557_hg19_wgEncodeSydhNsomeK562Sig.bigWig	bigWig
Liver-HCC	Replication Strand Asymmetry	ENCODE	wgEncodeUwRepliSeqHepg2WaveSignalRep1.bigWig	bigWig
Liver-HCC	Replication Strand Asymmetry	ENCODE	wgEncodeUwRepliSeqHepg2PkRep1.bed.gz, wgEncodeUwRepliSeqHepg2ValleysRep1.bed.gz	bed
Liver-HCC	Replication Timing	ENCODE	wgEncodeUwRepliSeqHepg2WaveSignalRep1.bigWig	bigWig
Lung-AdenoCA	CTCF Binding	ENCODE	ENCFF401ONY.bed.gz, ENCFF694SEF.bed.gz, ENCFF292TAR.bed.gz, ENCFF984EZB.bed.gz, ENCFF972NPO.bed.gz, ENCFF544XZU.bed.gz, ENCFF745NPN.bed.gz, ENCFF781EZZ.bed.gz, ENCFF232DOG.bed.gz	bed
Lung-AdenoCA	Histone Modifications	ENCODE	ENCFF772YDC.bed.gz, ENCFF331TPT.bed.gz, ENCFF761GQJ.bed.gz, ENCFF797BNU.bed.gz, ENCFF533QEX.bed.gz, ENCFF768OEM.bed.gz, ENCFF235QPP.bed.gz, ENCFF861IJM.bed.gz, ENCFF592XWX.bed.gz, ENCFF712COG.bed.gz, ENCFF395QWC.bed.gz, ENCFF433RBT.bed.gz, ENCFF619IKK.bed.gz, ENCFF344NKJ.bed.gz, ENCFF307QJK.bed.gz, ENCFF356QKI.bed.gz	bed
Lung-AdenoCA	Nucleosome Occupancy	GEO	GSM920557_hg19_wgEncodeSydhNsomeK562Sig.bigWig	bigWig
Lung-AdenoCA	Replication Strand Asymmetry	ENCODE	wgEncodeUwRepliSeqImr90WaveSignalRep1.bigWig	bigWig
Lung-AdenoCA	Replication Strand Asymmetry	ENCODE	wgEncodeUwRepliSeqImr90PkRep1.bed.gz, wgEncodeUwRepliSeqImr90ValleysRep1.bed.gz	bed
Lung-AdenoCA	Replication Timing	ENCODE	wgEncodeUwRepliSeqImr90WaveSignalRep1.bigWig	bigWig
Lung-SCC	CTCF Binding	ENCODE	ENCFF401ONY.bed.gz, ENCFF694SEF.bed.gz, ENCFF292TAR.bed.gz, ENCFF984EZB.bed.gz, ENCFF972NPO.bed.gz, ENCFF544XZU.bed.gz, ENCFF745NPN.bed.gz, ENCFF781EZZ.bed.gz, ENCFF232DOG.bed.gz	bed
Lung-SCC	Histone Modifications	ENCODE	ENCFF772YDC.bed.gz, ENCFF331TPT.bed.gz, ENCFF761GQJ.bed.gz, ENCFF797BNU.bed.gz, ENCFF533QEX.bed.gz, ENCFF768OEM.bed.gz, ENCFF235QPP.bed.gz, ENCFF861IJM.bed.gz, ENCFF592XWX.bed.gz, ENCFF712COG.bed.gz, ENCFF395QWC.bed.gz, ENCFF433RBT.bed.gz, ENCFF619IKK.bed.gz, ENCFF344NKJ.bed.gz, ENCFF307QJK.bed.gz, ENCFF356QKI.bed.gz	bed
Lung-SCC	Nucleosome Occupancy	GEO	GSM920557_hg19_wgEncodeSydhNsomeK562Sig.bigWig	bigWig
Lung-SCC	Replication Strand Asymmetry	ENCODE	wgEncodeUwRepliSeqImr90WaveSignalRep1.bigWig	bigWig
Lung-SCC	Replication Strand Asymmetry	ENCODE	wgEncodeUwRepliSeqImr90PkRep1.bed.gz, wgEncodeUwRepliSeqImr90ValleysRep1.bed.gz	bed
Lung-SCC	Replication Timing	ENCODE	wgEncodeUwRepliSeqImr90WaveSignalRep1.bigWig	bigWig
Lymph-BNHL	CTCF Binding	ENCODE	ENCFF449NOT.bed.gz	bed
Lymph-BNHL	Histone Modifications	ENCODE	ENCFF394LUW.bed.gz, ENCFF348DYH.bed.gz, ENCFF484III.bed.gz, ENCFF531GRE.bed.gz, ENCFF884VAH.bed.gz, ENCFF514BDZ.bed.gz, ENCFF520FRP.bed.gz, ENCFF163MJF.bed.gz, ENCFF900JSN.bed.gz, ENCFF187GEP.bed.gz, ENCFF257ZHZ.bed.gz, ENCFF676OTA.bed.gz, ENCFF755GYS.bed.gz	bed
Lymph-BNHL	Nucleosome Occupancy	GEO	GSM920557_hg19_wgEncodeSydhNsomeK562Sig.bigWig	bigWig
Lymph-BNHL	Replication Strand Asymmetry	ENCODE	wgEncodeUwRepliSeqGm12878WaveSignalRep1.bigWig	bigWig
Lymph-BNHL	Replication Strand Asymmetry	ENCODE	wgEncodeUwRepliSeqGm12878PkRep1.bed.gz, wgEncodeUwRepliSeqGm12878ValleysRep1.bed.gz	bed
Lymph-BNHL	Replication Timing	ENCODE	wgEncodeUwRepliSeqGm12878WaveSignalRep1.bigWig	bigWig
Lymph-CLL	CTCF Binding	ENCODE	ENCFF449NOT.bed.gz	bed
Lymph-CLL	Histone Modifications	ENCODE	ENCFF394LUW.bed.gz, ENCFF348DYH.bed.gz, ENCFF484III.bed.gz, ENCFF531GRE.bed.gz, ENCFF884VAH.bed.gz, ENCFF514BDZ.bed.gz, ENCFF520FRP.bed.gz, ENCFF163MJF.bed.gz, ENCFF900JSN.bed.gz, ENCFF187GEP.bed.gz, ENCFF257ZHZ.bed.gz, ENCFF676OTA.bed.gz, ENCFF755GYS.bed.gz	bed
Lymph-CLL	Nucleosome Occupancy	GEO	GSM920557_hg19_wgEncodeSydhNsomeK562Sig.bigWig	bigWig
Lymph-CLL	Replication Strand Asymmetry	ENCODE	wgEncodeUwRepliSeqGm12878WaveSignalRep1.bigWig	bigWig
Lymph-CLL	Replication Strand Asymmetry	ENCODE	wgEncodeUwRepliSeqGm12878PkRep1.bed.gz, wgEncodeUwRepliSeqGm12878ValleysRep1.bed.gz	bed
Lymph-CLL	Replication Timing	ENCODE	wgEncodeUwRepliSeqGm12878WaveSignalRep1.bigWig	bigWig
Myeloid-AML	Nucleosome Occupancy	GEO	GSM920557_hg19_wgEncodeSydhNsomeK562Sig.bigWig	bigWig
Myeloid-AML	Replication Strand Asymmetry	ENCODE	wgEncodeUwRepliSeqK562WaveSignalRep1.bigWig	bigWig
Myeloid-AML	Replication Strand Asymmetry	ENCODE	wgEncodeUwRepliSeqK562PkRep1.bed.gz, wgEncodeUwRepliSeqK562ValleysRep1.bed.gz	bed
Myeloid-AML	Replication Timing	ENCODE	wgEncodeUwRepliSeqK562WaveSignalRep1.bigWig	bigWig
Myeloid-MDS	Nucleosome Occupancy	GEO	GSM920557_hg19_wgEncodeSydhNsomeK562Sig.bigWig	bigWig
Myeloid-MDS	Replication Strand Asymmetry	ENCODE	wgEncodeUwRepliSeqK562WaveSignalRep1.bigWig	bigWig
Myeloid-MDS	Replication Strand Asymmetry	ENCODE	wgEncodeUwRepliSeqK562PkRep1.bed.gz, wgEncodeUwRepliSeqK562ValleysRep1.bed.gz	bed
Myeloid-MDS	Replication Timing	ENCODE	wgEncodeUwRepliSeqK562WaveSignalRep1.bigWig	bigWig
Myeloid-MPN	Nucleosome Occupancy	GEO	GSM920557_hg19_wgEncodeSydhNsomeK562Sig.bigWig	bigWig
Myeloid-MPN	Replication Strand Asymmetry	ENCODE	wgEncodeUwRepliSeqK562WaveSignalRep1.bigWig	bigWig
Myeloid-MPN	Replication Strand Asymmetry	ENCODE	wgEncodeUwRepliSeqK562PkRep1.bed.gz, wgEncodeUwRepliSeqK562ValleysRep1.bed.gz	bed
Myeloid-MPN	Replication Timing	ENCODE	wgEncodeUwRepliSeqK562WaveSignalRep1.bigWig	bigWig
Ovary-AdenoCA	CTCF Binding	ENCODE	ENCFF261BWI.bed.gz, ENCFF522DLJ.bed.gz	bed
Ovary-AdenoCA	Histone Modifications	ENCODE	ENCFF657AUA.bed.gz, ENCFF320JHG.bed.gz, ENCFF302DXB.bed.gz, ENCFF717WXC.bed.gz, ENCFF917PWI.bed.gz, ENCFF712UCB.bed.gz	bed
Ovary-AdenoCA	Nucleosome Occupancy	GEO	GSM920557_hg19_wgEncodeSydhNsomeK562Sig.bigWig	bigWig
Ovary-AdenoCA	Replication Strand Asymmetry	ENCODE	wgEncodeUwRepliSeqMcf7WaveSignalRep1.bigWig	bigWig
Ovary-AdenoCA	Replication Strand Asymmetry	ENCODE	wgEncodeUwRepliSeqMcf7PkRep1.bed.gz, wgEncodeUwRepliSeqMcf7ValleysRep1.bed.gz	bed
Ovary-AdenoCA	Replication Timing	ENCODE	wgEncodeUwRepliSeqMcf7WaveSignalRep1.bigWig	bigWig
Panc-AdenoCA	CTCF Binding	ENCODE	ENCFF867ERM.bed.gz, ENCFF628TDS.bed.gz, ENCFF437LBW.bed.gz, ENCFF025MZL.bed.gz, ENCFF622QGA.bed.gz, ENCFF156VNT.bed.gz, ENCFF586DZY.bed.gz, ENCFF823LGP.bed.gz	bed
Panc-AdenoCA	Histone Modifications	ENCODE	ENCFF340YEE.bed.gz, ENCFF668HLF.bed.gz, ENCFF760WMR.bed.gz, ENCFF544VYY.bed.gz, ENCFF496OCP.bed.gz, ENCFF388XNV.bed.gz, ENCFF931VYB.bed.gz, ENCFF616LQX.bed.gz, ENCFF946OTT.bed.gz, ENCFF883GJY.bed.gz, ENCFF379TWQ.bed.gz, ENCFF582BCS.bed.gz, ENCFF311MAB.bed.gz, ENCFF190JXB.bed.gz, ENCFF656HBM.bed.gz, ENCFF549AXA.bed.gz, ENCFF979SFL.bed.gz, ENCFF022OTW.bed.gz, ENCFF617DPF.bed.gz, ENCFF124NAM.bed.gz,…	bed
Panc-AdenoCA	Nucleosome Occupancy	GEO	GSM920557_hg19_wgEncodeSydhNsomeK562Sig.bigWig	bigWig
Panc-AdenoCA	Replication Strand Asymmetry	ENCODE	wgEncodeUwRepliSeqMcf7WaveSignalRep1.bigWig	bigWig
Panc-AdenoCA	Replication Strand Asymmetry	ENCODE	wgEncodeUwRepliSeqMcf7PkRep1.bed.gz, wgEncodeUwRepliSeqMcf7ValleysRep1.bed.gz	bed
Panc-AdenoCA	Replication Timing	ENCODE	wgEncodeUwRepliSeqMcf7WaveSignalRep1.bigWig	bigWig
Panc-Endocrine	CTCF Binding	ENCODE	ENCFF867ERM.bed.gz, ENCFF628TDS.bed.gz, ENCFF437LBW.bed.gz, ENCFF025MZL.bed.gz, ENCFF622QGA.bed.gz, ENCFF156VNT.bed.gz, ENCFF586DZY.bed.gz, ENCFF823LGP.bed.gz	bed
Panc-Endocrine	Histone Modifications	ENCODE	ENCFF340YEE.bed.gz, ENCFF668HLF.bed.gz, ENCFF760WMR.bed.gz, ENCFF544VYY.bed.gz, ENCFF496OCP.bed.gz, ENCFF388XNV.bed.gz, ENCFF931VYB.bed.gz, ENCFF616LQX.bed.gz, ENCFF946OTT.bed.gz, ENCFF883GJY.bed.gz, ENCFF379TWQ.bed.gz, ENCFF582BCS.bed.gz, ENCFF311MAB.bed.gz, ENCFF190JXB.bed.gz, ENCFF656HBM.bed.gz, ENCFF549AXA.bed.gz, ENCFF979SFL.bed.gz, ENCFF022OTW.bed.gz, ENCFF617DPF.bed.gz, ENCFF124NAM.bed.gz,…	bed
Panc-Endocrine	Nucleosome Occupancy	GEO	GSM920557_hg19_wgEncodeSydhNsomeK562Sig.bigWig	bigWig
Panc-Endocrine	Replication Strand Asymmetry	ENCODE	wgEncodeUwRepliSeqMcf7WaveSignalRep1.bigWig	bigWig
Panc-Endocrine	Replication Strand Asymmetry	ENCODE	wgEncodeUwRepliSeqMcf7PkRep1.bed.gz, wgEncodeUwRepliSeqMcf7ValleysRep1.bed.gz	bed
Panc-Endocrine	Replication Timing	ENCODE	wgEncodeUwRepliSeqMcf7WaveSignalRep1.bigWig	bigWig
Prost-AdenoCA	CTCF Binding	ENCODE	ENCFF698WAX.bed.gz, ENCFF846FIG.bed.gz, ENCFF899MQP.bed.gz, ENCFF464EQV.bed.gz, ENCFF127ACN.bed.gz	bed
Prost-AdenoCA	Histone Modifications	ENCODE	ENCFF300WCK.bed.gz, ENCFF122XKF.bed.gz, ENCFF942RGZ.bed.gz, ENCFF886EWJ.bed.gz, ENCFF002NFG.bed.gz, ENCFF245FGS.bed.gz, ENCFF495DBS.bed.gz, ENCFF549HCO.bed.gz, ENCFF063VHN.bed.gz, ENCFF318QJC.bed.gz	bed
Prost-AdenoCA	Nucleosome Occupancy	GEO	GSM920557_hg19_wgEncodeSydhNsomeK562Sig.bigWig	bigWig
Prost-AdenoCA	Replication Strand Asymmetry	ENCODE	wgEncodeUwRepliSeqMcf7WaveSignalRep1.bigWig	bigWig
Prost-AdenoCA	Replication Strand Asymmetry	ENCODE	wgEncodeUwRepliSeqMcf7PkRep1.bed.gz, wgEncodeUwRepliSeqMcf7ValleysRep1.bed.gz	bed
Prost-AdenoCA	Replication Timing	ENCODE	wgEncodeUwRepliSeqMcf7WaveSignalRep1.bigWig	bigWig
Skin-Melanoma	CTCF Binding	ENCODE	ENCFF337WIE.bed.gz, ENCFF652MLT.bed.gz, ENCFF733VAF.bed.gz, ENCFF054PUP.bed.gz, ENCFF637FOR.bed.gz, ENCFF751UAF.bed.gz	bed
Skin-Melanoma	Histone Modifications	ENCODE	ENCFF772YVC.bed.gz, ENCFF342TCS.bed.gz, ENCFF260QSX.bed.gz, ENCFF644IVA.bed.gz, ENCFF778WQB.bed.gz, ENCFF731TOU.bed.gz, ENCFF640WPP.bed.gz, ENCFF499KTB.bed.gz, ENCFF849GBJ.bed.gz, ENCFF234OVO.bed.gz, ENCFF704UVU.bed.gz, ENCFF973JPP.bed.gz, ENCFF377DZS.bed.gz, ENCFF496WOM.bed.gz	bed
Skin-Melanoma	Nucleosome Occupancy	GEO	GSM920557_hg19_wgEncodeSydhNsomeK562Sig.bigWig	bigWig
Skin-Melanoma	Replication Strand Asymmetry	ENCODE	wgEncodeUwRepliSeqMcf7WaveSignalRep1.bigWig	bigWig
Skin-Melanoma	Replication Strand Asymmetry	ENCODE	wgEncodeUwRepliSeqMcf7PkRep1.bed.gz, wgEncodeUwRepliSeqMcf7ValleysRep1.bed.gz	bed
Skin-Melanoma	Replication Timing	ENCODE	wgEncodeUwRepliSeqMcf7WaveSignalRep1.bigWig	bigWig
SoftTissue-Leiomyo	Nucleosome Occupancy	GEO	GSM920557_hg19_wgEncodeSydhNsomeK562Sig.bigWig	bigWig
SoftTissue-Leiomyo	Replication Strand Asymmetry	ENCODE	wgEncodeUwRepliSeqMcf7WaveSignalRep1.bigWig	bigWig
SoftTissue-Leiomyo	Replication Strand Asymmetry	ENCODE	wgEncodeUwRepliSeqMcf7PkRep1.bed.gz, wgEncodeUwRepliSeqMcf7ValleysRep1.bed.gz	bed
SoftTissue-Leiomyo	Replication Timing	ENCODE	wgEncodeUwRepliSeqMcf7WaveSignalRep1.bigWig	bigWig
SoftTissue-Liposarc	CTCF Binding	ENCODE	ENCFF559EHQ.bed.gz, ENCFF233DXO.bed.gz, ENCFF322GBN.bed.gz, ENCFF517HGL.bed.gz, ENCFF454PSG.bed.gz, ENCFF709PEA.bed.gz, ENCFF973ISL.bed.gz	bed
SoftTissue-Liposarc	Histone Modifications	ENCODE	ENCFF148VPK.bed.gz, ENCFF096XKZ.bed.gz, ENCFF199PLJ.bed.gz, ENCFF367IAR.bed.gz, ENCFF818RTM.bed.gz, ENCFF586XUN.bed.gz, ENCFF171IVU.bed.gz, ENCFF525DKD.bed.gz, ENCFF652BBS.bed.gz, ENCFF234HSB.bed.gz, ENCFF979WVU.bed.gz, ENCFF621LOW.bed.gz, ENCFF882MGC.bed.gz, ENCFF222CHB.bed.gz, ENCFF415IQS.bed.gz, ENCFF686KCG.bed.gz, ENCFF719HUM.bed.gz, ENCFF435EWO.bed.gz, ENCFF582OJN.bed.gz, ENCFF019FRH.bed.gz,…	bed
SoftTissue-Liposarc	Nucleosome Occupancy	GEO	GSM920557_hg19_wgEncodeSydhNsomeK562Sig.bigWig	bigWig
SoftTissue-Liposarc	Replication Strand Asymmetry	ENCODE	wgEncodeUwRepliSeqMcf7WaveSignalRep1.bigWig	bigWig
SoftTissue-Liposarc	Replication Strand Asymmetry	ENCODE	wgEncodeUwRepliSeqMcf7PkRep1.bed.gz, wgEncodeUwRepliSeqMcf7ValleysRep1.bed.gz	bed
SoftTissue-Liposarc	Replication Timing	ENCODE	wgEncodeUwRepliSeqMcf7WaveSignalRep1.bigWig	bigWig
Stomach-AdenoCA	CTCF Binding	ENCODE	ENCFF703CWY.bed.gz, ENCFF828UBR.bed.gz, ENCFF745FBX.bed.gz, ENCFF560VSK.bed.gz, ENCFF039SAY.bed.gz, ENCFF158RRC.bed.gz, ENCFF379CDW.bed.gz, ENCFF045AYR.bed.gz, ENCFF998QVK.bed.gz, ENCFF603KUP.bed.gz, ENCFF638SAX.bed.gz, ENCFF541ERF.bed.gz, ENCFF756YOL.bed.gz	bed
Stomach-AdenoCA	Histone Modifications	ENCODE	ENCFF686JDP.bed.gz, ENCFF324NLX.bed.gz, ENCFF694HIG.bed.gz, ENCFF848XOZ.bed.gz, ENCFF647KGZ.bed.gz, ENCFF720RQS.bed.gz, ENCFF169EST.bed.gz, ENCFF295PRH.bed.gz, ENCFF700ONQ.bed.gz, ENCFF229CLY.bed.gz, ENCFF503ERU.bed.gz, ENCFF473POV.bed.gz, ENCFF278MAL.bed.gz, ENCFF596MVL.bed.gz, ENCFF480IQC.bed.gz, ENCFF194BNH.bed.gz, ENCFF529PGD.bed.gz, ENCFF886ETH.bed.gz, ENCFF152JGG.bed.gz, ENCFF738ARH.bed.gz,…	bed
Stomach-AdenoCA	Nucleosome Occupancy	GEO	GSM920557_hg19_wgEncodeSydhNsomeK562Sig.bigWig	bigWig
Stomach-AdenoCA	Replication Strand Asymmetry	ENCODE	wgEncodeUwRepliSeqMcf7WaveSignalRep1.bigWig	bigWig
Stomach-AdenoCA	Replication Strand Asymmetry	ENCODE	wgEncodeUwRepliSeqMcf7PkRep1.bed.gz, wgEncodeUwRepliSeqMcf7ValleysRep1.bed.gz	bed
Stomach-AdenoCA	Replication Timing	ENCODE	wgEncodeUwRepliSeqMcf7WaveSignalRep1.bigWig	bigWig
Thy-AdenoCA	CTCF Binding	ENCODE	ENCFF520JZM.bed.gz, ENCFF257QZF.bed.gz, ENCFF401DFB.bed.gz, ENCFF907PSZ.bed.gz, ENCFF384ALJ.bed.gz, ENCFF026WPP.bed.gz, ENCFF990AVH.bed.gz	bed
Thy-AdenoCA	Histone Modifications	ENCODE	ENCFF041LZZ.bed.gz, ENCFF071MGJ.bed.gz, ENCFF879NZR.bed.gz, ENCFF863WRB.bed.gz, ENCFF385EOP.bed.gz, ENCFF711NAW.bed.gz, ENCFF749ZAL.bed.gz, ENCFF032RDG.bed.gz	bed
Thy-AdenoCA	Nucleosome Occupancy	GEO	GSM920557_hg19_wgEncodeSydhNsomeK562Sig.bigWig	bigWig
Thy-AdenoCA	Replication Strand Asymmetry	ENCODE	wgEncodeUwRepliSeqMcf7WaveSignalRep1.bigWig	bigWig
Thy-AdenoCA	Replication Strand Asymmetry	ENCODE	wgEncodeUwRepliSeqMcf7PkRep1.bed.gz, wgEncodeUwRepliSeqMcf7ValleysRep1.bed.gz	bed
Thy-AdenoCA	Replication Timing	ENCODE	wgEncodeUwRepliSeqMcf7WaveSignalRep1.bigWig	bigWig
Uterus-AdenoCA	CTCF Binding	ENCODE	ENCFF634DDY.bed.gz, ENCFF450VON.bed.gz, ENCFF517CGI.bed.gz, ENCFF282BOE.bed.gz	bed
Uterus-AdenoCA	Histone Modifications	ENCODE	ENCFF422AIZ.bed.gz, ENCFF119JPA.bed.gz, ENCFF553LMB.bed.gz, ENCFF194BYC.bed.gz, ENCFF155UOS.bed.gz, ENCFF432LUC.bed.gz	bed
Uterus-AdenoCA	Nucleosome Occupancy	GEO	GSM920557_hg19_wgEncodeSydhNsomeK562Sig.bigWig	bigWig
Uterus-AdenoCA	Replication Strand Asymmetry	ENCODE	wgEncodeUwRepliSeqMcf7WaveSignalRep1.bigWig	bigWig
Uterus-AdenoCA	Replication Strand Asymmetry	ENCODE	wgEncodeUwRepliSeqMcf7PkRep1.bed.gz, wgEncodeUwRepliSeqMcf7ValleysRep1.bed.gz	bed
Uterus-AdenoCA	Replication Timing	ENCODE	wgEncodeUwRepliSeqMcf7WaveSignalRep1.bigWig	bigWig
